# AD Informer Set: Chemical tools to facilitate Alzheimer’s disease drug discovery

**DOI:** 10.1101/2021.07.22.453404

**Authors:** Frances M. Potjewyd, Joel K. Annor-Gyamfi, Jeffrey Aubé, Shaoyou Chu, Ivie L. Conlon, Kevin J. Frankowski, Shiva K. R. Guduru, Brian P. Hardy, Megan D. Hopkins, Chizuru Kinoshita, Dmitri B. Kireev, Emily R. Mason, Charles Travis Moerk, Felix Nwogbo, Kenneth H. Pearce, Timothy Richardson, David A. Rogers, Disha M. Soni, Michael Stashko, Xiaodong Wang, Carrow Wells, Timothy M. Willson, Stephen V. Frye, Jessica E. Young, Alison D. Axtman

**Author notes:** Corresponding author; Alison D. Axtman, UNC Eshelman School of Pharmacy, Division of Chemical Biology and Medicinal Chemistry, Structural Genomics Consortium, Chapel Hill, NC, USA.

## Abstract

**Introduction:** The portfolio of novel targets to treat Alzheimer’s disease (AD) has been enriched by the AMP-AD program.

**Methods:** A cheminformatics-driven effort enabled identification of existing small molecule modulators for many protein targets nominated by AMP-AD and suitable positive control compounds to be included in the set.

**Results:** We have built an annotated set of 171 small molecule modulators, including mostly inhibitors, targeting 98 unique proteins that have been nominated by AMP-AD consortium members as novel targets for AD treatment. These small molecules vary in their quality and should be considered chemical tools that can be used in efforts to validate therapeutic hypotheses, but which would require further optimization. A physical copy of the AD Informer Set can be ordered via the AD Knowledge Portal.

**Discussion:** Small molecule tools that enable target validation are important tools for the translation of novel hypotheses into viable therapeutic strategies for AD.
