## Supplementary material for "AD Informer Set: Chemical tools to facilitate Alzheimer’s disease drug discovery": GPCR data

### Sheet: ExportWorksheet
		Primary assays					Secondary assays
Compound #	Receptor	Inhibition 1	Inhibition 2	Inhibition 3	Inhibition 4	Mean %	LogKi 1	Ki (nM) 1	LogKi 2	Ki (nM) 2
UNC10302676A	M1	12.89	-15.33	-17.78	-3.1	-5.83
UNC10302676A	M2	7.16	-5.38	7.65	2.24	2.92
UNC10302676A	DAT	25.06	27.22	40.62	27.66	30.14
UNC10302676A	NET	-0.84	-22.08	-14.66	-22.96	-15.14
UNC10302676A	D3	10.26	-6.41	23.48	16.06	10.85
UNC10302676A	H2	-6.09	2.81	-1.92	15.07	2.47
UNC10302676A	H3	-25.14	-2.99	-42.04	13.33	-14.21
UNC10302676A	H4	-3.78	-13.62	-23.94	-4.74	-11.52
UNC10302676A	M5	2.18	-7.48	-4.57	-4.26	-3.53
UNC10302676A	NET	22.45	-3.8	-17.85	-11.29	-2.62
UNC10302676A	KOR	-17.69	-22.73	-22.5	-30.23	-23.29
UNC10302676A	MOR	10.32	13.58	-4.06	8.3	7.04
UNC10302676A	Alpha1A	-14.03	-31.43	-21.43	-6.43	-18.33
UNC10302676A	Alpha1B	-8.91	-13.01	-14.75	2.78	-8.47
UNC10302676A	Alpha1D	4.8	-9.7	-4.72	1.24	-2.1
UNC10302676A	Alpha2A	2.51	2.44	-2.65	17.86	5.04
UNC10302676A	5-HT1B	9.16	10.49	8.83	7.18	8.92
UNC10302676A	5-HT1D	25.3	16.14	8.22	9.89	14.89
UNC10302676A	D1	13.52	-11.9	-21.45	19.83	0
UNC10302676A	Sigma 1	5.01	-7.02	-4.4	-3.65	-2.52
UNC10302676A	Sigma 2	16.59	3.8	13.22	-4.38	7.31
UNC10302676A	PBR	2.97	-4.68	1.91	-8.81	-2.15
UNC10302676A	GABAA	23.2	18.02	-2.68	4.71	10.81
UNC10302676A	SERT	1.77	-9.07	-5.87	-2.67	-3.96
UNC10302676A	5-HT2A	6.22	7.05	5.57	-11.7	1.79
UNC10302676A	H1	60.11	50.46	44.57	33.86	47.25
UNC10302676A	PBR	17.9	2.11	4.11	7.78	7.98
UNC10302676A	5-HT1E	3.28	-0.45	-9.69	-12.07	-4.73
UNC10302676A	5-HT2C	14.23	-14.23	-2.94	-9.33	-3.07
UNC10302676A	SERT	-7.1	1.55	7.1	-8.51	-1.74
UNC10302676A	GABAA	-15.74	-7.64	0	-21.69	-11.27
UNC10302676A	Alpha2B	16.01	17.34	-9.53	10.08	8.48
UNC10302676A	D5	0	3.82	-18.95	-10.39	-6.38
UNC10302676A	5-HT5A	4.48	-8.24	-6.55	-3.37	-3.42
UNC10302676A	5-HT1A	12.84	2.5	6.64	-6.64	3.84
UNC10302676A	5-HT2B	-14.32	-33.19	-45.78	-35.29	-32.15
UNC10302676A	5-HT6	7.34	-8.22	-20.76	-8.54	-7.55
UNC10302676A	5-HT3	-2.95	-3.65	-8.86	2.33	-3.28
UNC10302676A	M3	3.98	-16.69	-10.47	-5.21	-7.1
UNC10302676A	M4	-9.99	-2.41	-11.37	20.1	-0.92
UNC10302676A	5-HT7A	8.6	21.46	9.06	21.46	15.15
UNC10302676A	D2	-14.25	-31.51	-11.38	-27.71	-21.21
UNC10302676A	D4	5.07	-11.66	8.7	0.19	0.58
UNC10302676A	Alpha2C	-8.12	-10.33	-21.43	-11.46	-12.84
UNC10302676A	BZP Rat Brain Site	19.6	-1.35	-4.1	0.83	3.75
UNC10302676A	DOR	2.73	-0.34	-9.56	-19.86	-6.76
UNC10302675A	M1	-2.73	-6.87	-20.6	-14.58	-11.2
UNC10302675A	M2	-8.82	-11.77	0.03	25.84	1.32
UNC10302675A	DAT	41.81	27.44	32.41	40.51	35.54
UNC10302675A	NET	1.64	-18.73	-4.59	27.68	1.5
UNC10302675A	D3	0.36	5.37	-17.38	-5.81	-4.37
UNC10302675A	H2	-6.35	-24.37	-15.47	-22.78	-17.24
UNC10302675A	H3	9.54	0.8	7.8	21.2	9.84
UNC10302675A	H4	-26.58	0.78	-5.94	2.7	-7.26
UNC10302675A	M5	7.51	-10.6	0.26	-9.5	-3.08
UNC10302675A	NET	23.85	10.38	3.46	-15.39	5.58
UNC10302675A	KOR	3.47	2.13	10.86	18.81	8.82
UNC10302675A	MOR	0.73	-3.1	-4.83	-1.67	-2.22
UNC10302675A	Alpha1A	14.68	-1.03	-8.14	15.06	5.14
UNC10302675A	Alpha1B	-0.72	-4.38	-14.01	-4.84	-5.99
UNC10302675A	Alpha1D	9.77	7.35	-4.01	-9.41	0.92
UNC10302675A	Alpha2A	3.33	-2.81	-6.74	2.9	-0.83
UNC10302675A	5-HT1D	13.22	2.39	4.89	-0.52	5
UNC10302675A	D1	13.68	11.74	-15.62	-10.12	-0.08
UNC10302675A	Sigma 1	35.86	2.45	-0.62	-14.57	5.78
UNC10302675A	PBR	31.01	3.06	7.19	16.6	14.47
UNC10302675A	GABAA	16.54	2.5	1.02	29.11	12.29
UNC10302675A	SERT	19.12	-10.98	-20.47	-3.73	-4.02
UNC10302675A	5-HT2A	10.17	-7.92	-7.75	-3.48	-2.25
UNC10302675A	H1	85.46	73.14	49.84	41	62.36	> -5	> 10000
UNC10302675A	PBR	31.3	12.16	13.84	7.94	16.31
UNC10302675A	5-HT1E	-3.13	-5.37	-7.3	-9.09	-6.22
UNC10302675A	5-HT2C	-16.2	-15.21	9.82	-17.18	-9.69
UNC10302675A	SERT	14.24	6.75	-17.68	-4.82	-0.38
UNC10302675A	Sigma 2	37.24	22.17	24.38	22.39	26.55
UNC10302675A	GABAA	-28.18	-11.42	0	-5.47	-11.27
UNC10302675A	Alpha2B	22.44	-15.29	-0.28	16.62	5.87
UNC10302675A	D5	35	-0.46	-13.75	-8.4	3.1
UNC10302675A	5-HT5A	-0.61	-2.73	-12.06	8.72	-1.67
UNC10302675A	5-HT1A	14.05	0.78	-1.81	-3.36	2.42
UNC10302675A	5-HT1B	14.84	5.24	9.43	0.96	7.62
UNC10302675A	5-HT2B	-2.15	-34.45	-28.58	-30.26	-23.86
UNC10302675A	5-HT6	18.94	-17.59	-16	-3.45	-4.53
UNC10302675A	5-HT3	-0.93	2.95	-29.22	16.71	-2.62
UNC10302675A	M3	10.69	6.89	8.89	-11.99	3.62
UNC10302675A	M4	5.86	-14.36	13.67	22.85	7.01
UNC10302675A	5-HT7A	4.73	10.46	19.29	15.42	12.48
UNC10302675A	D2	-14.97	-19.19	-16	-23.71	-18.47
UNC10302675A	D4	10.14	-3.06	-7.08	1.24	0.31
UNC10302675A	Alpha2C	-3.7	-0.8	-1.62	-8.31	-3.61
UNC10302675A	BZP Rat Brain Site	18.74	4.91	-1.16	6.42	7.23
UNC10302675A	DOR	-5.94	-12.45	-15.16	-7.93	-10.37
UNC10302679A	M1	6.11	-4.99	-11.01	-13.08	-5.74
UNC10302679A	M2	-13.73	-23.07	-14.72	14.53	-9.25
UNC10302679A	DAT	56.61	53.37	54.99	51.53	54.13	> -5	> 10000	> -5	> 10000
UNC10302679A	NET	-24.8	-7.07	7.39	51.32	6.71
UNC10302679A	D3	-10.05	-18.34	-11.4	-10.24	-12.51
UNC10302679A	H2	-8.72	-33.49	-19.51	-22.27	-21
UNC10302679A	H3	10.42	5.17	19.16	18.87	13.41
UNC10302679A	H4	-16.74	-15.78	-13.62	-0.66	-11.7
UNC10302679A	M5	1.27	-10.6	-10.81	-7.08	-6.81
UNC10302679A	NET	26.63	1.57	-2.48	-26.22	-0.13
UNC10302679A	KOR	-18.36	-17.69	0.34	-7.72	-10.86
UNC10302679A	MOR	-0.8	0.06	1.4	-1.38	-0.18
UNC10302679A	Alpha1A	-1.03	-7.95	-14.5	20.29	-0.8
UNC10302679A	Alpha1B	-2.21	6.62	-2.78	-3.12	-0.37
UNC10302679A	Alpha1D	-4.16	-21.92	-15.38	-9.98	-12.86
UNC10302679A	Alpha2A	-3.6	-9.38	-7.24	-2.95	-5.79
UNC10302679A	5-HT1B	6.88	-14.35	0.2	-2.95	-2.56
UNC10302679A	5-HT1D	26.13	1.56	1.56	-4.69	6.14
UNC10302679A	D1	12.39	11.9	10.77	4.78	9.96
UNC10302679A	Sigma 1	19.71	-1.38	9.31	-10.97	4.17
UNC10302679A	PBR	64.51	61.79	61.7	59.94	61.99
UNC10302679A	GABAA	-3.42	-12.29	-18.95	9.15	-6.38
UNC10302679A	SERT	10.02	-5.87	7.61	16.99	7.19
UNC10302679A	5-HT2A	5.24	-8.74	-13.01	-4.63	-5.29
UNC10302679A	H1	93.05	75.46	68.14	50.11	71.69	-5.05	8824.7
UNC10302679A	PBR	57.62	51.24	45.98	47.25	50.52
UNC10302679A	5-HT1E	1.79	6.56	8.79	-10.29	1.71
UNC10302679A	5-HT2C	12.76	-11.29	-33.87	-26.01	-14.6
UNC10302679A	SERT	22.3	16.69	10.49	10.96	15.11
UNC10302679A	Sigma 2	-22.33	19.97	-3.92	-16.36	-5.66
UNC10302679A	GABAA	-8.72	-15.74	-24.39	0.47	-12.1
UNC10302679A	Alpha2B	12.19	4.49	0.5	22.22	9.85
UNC10302679A	D5	0.61	-8.1	-21.39	-11	-9.97
UNC10302679A	5-HT1A	11.98	4.74	-9.57	9.39	4.14
UNC10302679A	5-HT2B	-0.89	-25.64	-26.48	-37.81	-22.71
UNC10302679A	5-HT6	12.58	-11.55	-17.27	-11.23	-6.87
UNC10302679A	5-HT3	4.04	9.4	-1.71	21.06	8.2
UNC10302679A	M3	7.99	2.67	-7.08	2.95	1.63
UNC10302679A	M4	10.45	4.02	7.46	37.78	14.93
UNC10302679A	5-HT7A	10.61	51.06	19.91	59.27	35.21
UNC10302679A	D2	3.31	-5.21	-10.66	-16.31	-7.22
UNC10302679A	D4	2.1	-2.96	3.54	8.13	2.7
UNC10302679A	Alpha2C	11.32	1.35	-11.52	2.93	1.02
UNC10302679A	BZP Rat Brain Site	13.82	5.95	-2.77	-0.97	4.01
UNC10302679A	DOR	14.12	-1.97	-1.78	-3.77	1.65
UNC10302679A	5-HT5A	13.64	-10.06	-4.07	2.96	0.62
UNC10302679A	5-HT5A	5.79	-11.12	-16.75	-0.78	-5.72
UNC10302681A	M1	4.61	-16.27	-3.29	-5.93	-5.22
UNC10302681A	M2	-14.72	-20.61	-11.27	-6.61	-13.3
UNC10302681A	DAT	71.52	71.2	51.64	45.27	59.91	> -5	> 10000	> -5	> 10000
UNC10302681A	NET	-18.41	-17.53	0.52	44.45	2.26
UNC10302681A	D3	-1.18	-5.62	-5.04	-7.54	-4.85
UNC10302681A	H2	-3.12	-11.73	-19.51	-32.59	-16.74
UNC10302681A	H3	28.2	25.87	12.17	18.58	21.21
UNC10302681A	H4	-3.06	-20.34	-7.38	2.7	-7.02
UNC10302681A	M5	18.08	-1.14	-10.91	-14.93	-2.23
UNC10302681A	NET	34.38	14.34	-19	-13.54	4.05
UNC10302681A	KOR	-11.64	-17.46	-11.75	-16.68	-14.38
UNC10302681A	MOR	7.83	3.61	10.7	8.11	7.56
UNC10302681A	Alpha1A	4.58	-5.33	-5.52	-1.78	-2.01
UNC10302681A	Alpha1B	0.2	16.24	7.3	5.13	7.22
UNC10302681A	Alpha1D	-5.01	-6	-20.78	-11.97	-10.94
UNC10302681A	Alpha2A	-1.74	-8.16	-13.09	2.19	-5.2
UNC10302681A	5-HT1B	7.08	0.59	-3.14	-7.08	-0.64
UNC10302681A	5-HT1D	17.8	-3.44	-7.6	-3.85	0.73
UNC10302681A	D1	-5.26	-2.83	-3.8	4.61	-1.82
UNC10302681A	Sigma 1	28.89	23.6	9.78	15.99	19.57
UNC10302681A	PBR	20.73	-4.07	-2.57	3.14	4.31
UNC10302681A	GABAA	16.54	-7.12	-2.68	-15.99	-2.31
UNC10302681A	SERT	16.43	-9.69	7.05	4.97	4.69
UNC10302681A	5-HT2A	0.31	-4.96	-8.74	3.92	-2.37
UNC10302681A	H1	97.51	87.07	65.55	48.14	74.57	> -5	> 10000
UNC10302681A	PBR	18.86	-6.82	2.75	6.9	5.42
UNC10302681A	5-HT1E	0.45	-10.14	-9.09	1.34	-4.36
UNC10302681A	5-HT2C	3.44	-10.8	-1.96	-23.07	-8.1
UNC10302681A	SERT	21.37	21.48	21.19	21.78	21.46
UNC10302681A	Sigma 2	18.9	18.26	18.83	28.85	21.21
UNC10302681A	GABAA	5.88	-3.31	-32.5	-0.07	-7.5
UNC10302681A	Alpha2B	1.27	8.98	5.54	9.47	6.32
UNC10302681A	D5	-6.27	-1.22	-4.28	-18.34	-7.53
UNC10302681A	5-HT1A	9.39	25.6	0.78	-8.02	6.94
UNC10302681A	5-HT2B	68.75	29.73	25.12	39.38	40.75
UNC10302681A	5-HT6	25.92	-7.74	-9.33	-12.5	-0.91
UNC10302681A	5-HT3	6.76	16.16	12.2	33.8	17.23
UNC10302681A	M3	4.75	5.92	13.87	-10.26	3.57
UNC10302681A	M4	20.33	6.55	30.66	51.34	27.22
UNC10302681A	5-HT7A	34.17	16.81	23.63	40.05	28.67
UNC10302681A	D2	8.4	-12.22	-3.46	-1.03	-2.08
UNC10302681A	D4	5.07	3.44	0	15.2	5.93
UNC10302681A	Alpha2C	3.18	-3.57	7.34	-8.31	-0.34
UNC10302681A	BZP Rat Brain Site	23.2	7.09	1.4	6.33	9.51
UNC10302681A	DOR	6.89	-4.86	-4.68	-3.41	-1.52
UNC10302681A	5-HT5A	25.37	-13.71	-53.57	-0.94	-10.71
UNC10302681A	5-HT5A	9.24	-7.98	-12.99	-21.14	-8.22
UNC10302683A	M1	23.24	6.49	-4.8	5.55	7.62
UNC10302683A	M2	-16.19	-6.36	-14.96	-3.41	-10.23
UNC10302683A	DAT	78.11	65.9	74.33	66.66	71.25	-5.24	5762.35
UNC10302683A	NET	-14.58	-2.12	2.28	40.3	6.47
UNC10302683A	D3	-1.76	-6.19	-8.7	-22.39	-9.76
UNC10302683A	H2	4.92	-11.17	-32.29	-37.45	-19
UNC10302683A	H3	9.84	-10.86	12.17	21.2	8.09
UNC10302683A	H4	-0.42	-2.58	-25.38	19.98	-2.1
UNC10302683A	M5	0.06	-4.77	-10.3	-4.87	-4.97
UNC10302683A	NET	25.31	13.5	-19.09	-13.05	1.67
UNC10302683A	KOR	-27.43	-29	-23.06	-21.27	-25.19
UNC10302683A	MOR	2.55	12.43	4.76	1.31	5.26
UNC10302683A	Alpha1A	5.7	-8.88	-13.37	-7.39	-5.99
UNC10302683A	Alpha1B	32.86	-1.86	1.69	-11.37	5.33
UNC10302683A	Alpha1D	7.07	-12.11	-12.82	-17.37	-8.81
UNC10302683A	Alpha2A	1.83	1.33	-3.6	-19.37	-4.95
UNC10302683A	5-HT1B	23.19	-3.93	-10.42	-11.4	-0.64
UNC10302683A	5-HT1D	17.8	3.64	4.06	0.31	6.45
UNC10302683A	D1	-3.64	-20.64	-32.3	-1.7	-14.57
UNC10302683A	Sigma 1	24.82	2.63	-10.44	16.63	8.41
UNC10302683A	PBR	10.97	-9.87	-4.95	-4.51	-2.09
UNC10302683A	GABAA	12.11	4.71	1.76	5.45	6.01
UNC10302683A	SERT	-9.63	-14.12	-7.44	-4.24	-8.86
UNC10302683A	5-HT2A	-2.98	1.29	-10.71	0.14	-3.07
UNC10302683A	H1	98.85	86	68.77	52.43	76.51	> -5	> 10000
UNC10302683A	PBR	6.98	57.06	7.94	19.02	22.75
UNC10302683A	5-HT2C	-9.33	-11.78	-20.61	-37.79	-19.88
UNC10302683A	SERT	-17.8	-5.23	-8.27	5.12	-6.55
UNC10302683A	Sigma 2	-6.83	-8.68	-8.97	1.34	-5.79
UNC10302683A	GABAA	21.01	-10.34	-2.77	-49.8	-10.48
UNC10302683A	Alpha2B	9.7	20.78	26.1	8.7	16.32
UNC10302683A	D5	-7.18	-13.14	-18.03	-9.17	-11.88
UNC10302683A	5-HT1A	5.09	-13.88	-5.6	-9.91	-6.08
UNC10302683A	5-HT1E	8.11	-12.87	-6.96	2.94	-2.2
UNC10302683A	5-HT2B	28.05	-19.35	-37.81	-29.42	-14.63
UNC10302683A	5-HT6	32.27	17.51	-5.68	-6.79	9.33
UNC10302683A	5-HT3	9.48	13.6	-1.71	34.11	13.87
UNC10302683A	M3	-3	-3.76	2.67	-10.4	-3.62
UNC10302683A	M4	4.48	16.88	4.25	24.46	12.52
UNC10302683A	5-HT7A	4.73	29.98	12.78	33.7	20.3
UNC10302683A	D2	-4.63	-2.98	-11.83	-3.95	-5.85
UNC10302683A	D4	1.15	-3.44	-3.44	3.35	-0.6
UNC10302683A	Alpha2C	8.16	-7.23	-5.47	-1.81	-1.59
UNC10302683A	BZP Rat Brain Site	-9.6	-7.42	1.02	9.27	-1.68
UNC10302683A	DOR	-16.42	-2.69	0.93	-12.63	-7.7
UNC10302683A	5-HT5A	13.38	8.95	-49.4	7.91	-4.79
UNC10302683A	5-HT5A	13.31	-14.87	-7.36	-4.85	-3.44
UNC10302680A	M1	16.84	2.54	0.66	8	7.01
UNC10302680A	M2	-12.5	-5.38	-3.9	-11.03	-8.2
UNC10302680A	DAT	19.55	22.26	29.6	26.9	24.58
UNC10302680A	NET	-7.15	-15.77	-1.08	36.38	3.1
UNC10302680A	D3	-10.82	-16.8	-16.41	-19.69	-15.93
UNC10302680A	H2	32.28	15.29	9.61	-2.74	13.61
UNC10302680A	H3	20.04	32.28	47.14	64.63	41.02
UNC10302680A	H4	11.58	47.34	40.86	57.67	39.36
UNC10302680A	M5	-0.74	-17.55	-6.68	-10.7	-8.92
UNC10302680A	NET	34.12	0.12	-3.41	-3.8	6.76
UNC10302680A	KOR	-23.4	-19.7	-5.6	-21.38	-17.52
UNC10302680A	MOR	9.07	9.93	2.65	1.88	5.88
UNC10302680A	Alpha1A	-21.6	-1.59	-0.84	-9.82	-8.46
UNC10302680A	Alpha1B	2.49	0.66	-2.09	-5.18	-1.03
UNC10302680A	Alpha1D	-7.71	-9.56	-10.98	-17.23	-11.37
UNC10302680A	Alpha2A	9.97	11.68	-0.74	-29.15	-2.06
UNC10302680A	5-HT1B	28.3	-13.17	0.98	-13.17	0.74
UNC10302680A	5-HT1D	-3.85	-18.84	15.72	-8.43	-3.85
UNC10302680A	D1	5.91	9.31	-0.89	-9.8	1.13
UNC10302680A	Sigma 1	7.22	-7.42	1.64	5.36	1.7
UNC10302680A	PBR	24.16	-9.52	-8.11	-10.48	-0.99
UNC10302680A	GABAA	-2.68	52.03	66.08	111.18	56.65
UNC10302680A	SERT	-12.44	-5.14	-12.89	-3	-8.37
UNC10302680A	5-HT2A	12.31	-11.86	-8.41	9.68	0.43
UNC10302680A	5-HT5A	-14.99	-18.16	-6.28	-0.35	-9.95
UNC10302680A	H1	99.74	88.41	71.44	51.8	77.85	> -5	> 10000
UNC10302680A	PBR	10.17	44.62	74.37	17.03	36.55
UNC10302680A	5-HT2C	16.2	-2.94	-21.1	-2.94	-2.7
UNC10302680A	SERT	-8.39	-16.34	-29.2	3.01	-12.73
UNC10302680A	Sigma 2	14.42	15.13	40.23	21.82	22.9
UNC10302680A	GABAA	-25.47	4.26	-14.12	-31.96	-16.82
UNC10302680A	Alpha2B	0.83	1.88	-7.31	7.87	0.82
UNC10302680A	D5	22.41	16.72	-1.22	7.82	11.43
UNC10302680A	5-HT1A	5.77	4.57	-6.98	3.71	1.77
UNC10302680A	5-HT1E	3.08	-14.65	-14.65	-17.01	-10.81
UNC10302680A	5-HT2B	9.18	-38.65	-23.13	-31.52	-21.03
UNC10302680A	5-HT6	-5.99	-28.7	-13.62	-18.86	-16.79
UNC10302680A	5-HT3	1.94	26.27	17.25	14.61	15.02
UNC10302680A	M3	9.1	60.54	10.14	13.11	23.22
UNC10302680A	M4	4.02	16.88	25.61	10.91	14.36
UNC10302680A	5-HT7A	13.87	2.87	-0.54	21.31	9.38
UNC10302680A	D2	11.41	-7.84	-2.59	7.52	2.13
UNC10302680A	D4	-9.94	-4.88	-6.5	11.95	-2.34
UNC10302680A	Alpha2C	20.53	3.75	5.64	4	8.48
UNC10302680A	BZP Rat Brain Site	-12.35	-8.18	-22.2	3.1	-9.91
UNC10302680A	DOR	-22.02	-14.61	-13.89	-8.29	-14.7
UNC10302678A	M1	19.66	-3.67	-8.18	2.73	2.64
UNC10302678A	M2	-17.67	-16.44	-12.26	-13.73	-15.03
UNC10302678A	DAT	27.87	18.37	25.5	31.55	25.82
UNC10302678A	NET	-3.87	-11.22	-0.44	19.61	1.02
UNC10302678A	D3	-22.2	-12.17	0	-11.01	-11.35
UNC10302678A	H2	34.86	31.07	0.58	-19.99	11.63
UNC10302678A	H3	4.01	32.57	40.44	49.18	31.55
UNC10302678A	H4	40.38	31.02	31.26	64.39	41.76
UNC10302678A	M5	-6.98	-7.99	1.47	5.9	-1.9
UNC10302678A	NET	-2.7	-16.36	-2.13	-4.24	-6.36
UNC10302678A	KOR	-28.1	-33.36	-49.37	-45.23	-39.02
UNC10302678A	MOR	-0.9	12.23	5.91	-3.58	3.42
UNC10302678A	Alpha1A	-6.64	-39.37	-29.27	-15.24	-22.63
UNC10302678A	Alpha1B	3.98	-28.67	-18.82	-2.78	-11.57
UNC10302678A	Alpha1D	-9.56	-12.54	-12.26	-10.27	-11.16
UNC10302678A	Alpha2A	-9.73	-11.16	-12.52	5.61	-6.95
UNC10302678A	5-HT1B	21.82	-6.09	2.36	-8.65	2.36
UNC10302678A	5-HT1D	30.71	10.31	-25.09	3.23	4.79
UNC10302678A	D1	2.51	-3	-32.95	7.37	-6.52
UNC10302678A	PBR	4.64	-4.42	31.28	21.43	13.23
UNC10302678A	GABAA	40.2	49.82	62.38	89	60.35
UNC10302678A	SERT	60.12	23.39	22.83	31.59	34.48
UNC10302678A	5-HT2A	-1.01	-14.98	-19.59	-10.22	-11.45
UNC10302678A	5-HT5A	7.17	-43.49	-3.12	-6.68	-11.53
UNC10302678A	H1	100.46	89.3	77.51	57.87	81.29	> -5	> 10000
UNC10302678A	PBR	-2.11	8.89	11.13	15.83	8.44
UNC10302678A	5-HT2C	-15.71	5.4	-17.18	-19.14	-11.66
UNC10302678A	SERT	14.7	14.88	32.36	27.97	22.48
UNC10302678A	Sigma 2	10.94	-1.79	-3.28	-0.08	1.45
UNC10302678A	GABAA	-37.36	4.26	-29.26	2.64	-14.93
UNC10302678A	Sigma 1	24.21	17.43	8.82	-3.67	11.7
UNC10302678A	Alpha2B	1.15	1.83	-12.73	-4.05	-3.45
UNC10302678A	D5	5.49	5.93	8.99	11.03	7.86
UNC10302678A	5-HT1A	14.91	-0.95	-3.19	6.29	4.27
UNC10302678A	5-HT1E	-2.53	-10.95	-16.42	-0.46	-7.59
UNC10302678A	5-HT2B	61.2	0.79	-21.45	15.05	13.9
UNC10302678A	5-HT6	-41.25	-29.65	-11.39	-15.68	-24.49
UNC10302678A	5-HT3	20.59	12.98	21.06	14.69	17.33
UNC10302678A	M3	13.32	23.97	7.51	7.37	13.04
UNC10302678A	M4	35.72	0.8	6.09	23.54	16.54
UNC10302678A	5-HT7A	7.05	11.23	9.37	35.72	15.84
UNC10302678A	D2	15.89	4.51	-1.13	-7.35	2.98
UNC10302678A	D4	5.16	7.36	-2.39	2.39	3.13
UNC10302678A	Alpha2C	4.82	7.15	3.37	11.76	6.78
UNC10302678A	BZP Rat Brain Site	2.63	-6.94	-0.59	10.21	1.33
UNC10302678A	DOR	-7.03	-15.52	1.47	-11.54	-8.16
UNC10302682A	M1	35.84	24.74	0.85	16.46	19.47
UNC10302682A	M2	-1.69	2.24	-4.88	1.51	-0.71
UNC10302682A	DAT	65.15	70.33	66.98	72.6	68.77	-5.68	2104.75
UNC10302682A	NET	84.07	85.74	83.91	89.74	85.87	-6	998.16
UNC10302682A	D3	15.21	7.11	21.57	8.07	12.99
UNC10302682A	H2	59.21	38.77	21.91	-3.64	29.06
UNC10302682A	H3	29.95	45.1	59.09	65.79	49.98
UNC10302682A	H4	11.34	13.02	28.62	77.11	32.52
UNC10302682A	M5	25.92	13.95	6.2	-1.55	11.13
UNC10302682A	NET	84.11	79.57	77.54	81.11	80.58
UNC10302682A	KOR	-6.83	-18.02	-46.91	-15.34	-21.78
UNC10302682A	MOR	27.09	20.29	17.6	20.19	21.29
UNC10302682A	Alpha1A	22.91	19.17	28.52	1.22	17.96
UNC10302682A	Alpha1B	60.7	57.49	49.58	52.45	55.06	-5.29	5122.71
UNC10302682A	Alpha1D	22.56	13.18	20.43	14.74	17.73
UNC10302682A	Alpha2A	21.38	23.31	19.6	16.75	20.26
UNC10302682A	5-HT1B	53.66	22.41	27.71	32.24	34.01
UNC10302682A	5-HT1D	74.44	57.78	54.87	71.94	64.76	-5.48	3300.65
UNC10302682A	D1	10.12	11.25	12.71	8.82	10.73
UNC10302682A	PBR	32.16	2.97	5.25	18.35	14.68
UNC10302682A	GABAA	8.41	53.51	58.69	108.96	57.39
UNC10302682A	SERT	19.01	8.4	11.88	20.53	14.96
UNC10302682A	5-HT2A	13.95	2.61	8.53	0.63	6.43
UNC10302682A	5-HT5A	-3.51	-8.26	4.4	6.38	-0.25
UNC10302682A	H1	100.99	95.9	86.08	60.28	85.81	-5.93	1172.74
UNC10302682A	PBR	27.63	6.1	18.94	12.24	16.23
UNC10302682A	5-HT2C	78.04	64.79	67.73	44.66	63.81	-5.14	7202.78
UNC10302682A	SERT	3.71	8.39	10.26	20.37	10.68
UNC10302682A	Sigma 2	57.01	56.94	67.96	81.11	65.76	-5.52	2999.16
UNC10302682A	GABAA	-29.8	-23.31	-8.72	-3.85	-16.42
UNC10302682A	Sigma 1	15.02	35.34	14.82	27.31	23.12
UNC10302682A	Alpha2B	4.86	6.29	-7.3	-0.22	0.91
UNC10302682A	D5	21.97	17.01	7.24	14.53	15.19
UNC10302682A	5-HT1A	35.42	0.09	1.29	21.46	14.57
UNC10302682A	5-HT1E	-23.96	-26.62	0	-50.26	-25.21
UNC10302682A	5-HT2B	19.24	3.3	-9.28	-13.48	-0.06
UNC10302682A	5-HT6	-1.07	-19.49	-2.98	-7.9	-7.86
UNC10302682A	5-HT3	66.83	77.09	73.28	75.45	73.16	-5.84	1451.78	-5.62	2411.57
UNC10302682A	M3	28.46	2.32	15.74	10.41	14.23
UNC10302682A	M4	24.23	6.78	21.48	18.49	17.75
UNC10302682A	5-HT7A	33.86	20.22	54.31	52.91	40.33
UNC10302682A	D2	17.73	-4.34	3.54	5.97	5.73
UNC10302682A	D4	7.46	12.14	13.58	14.53	11.93
UNC10302682A	Alpha2C	22.11	17.82	14.79	26.53	20.31
UNC10302682A	BZP Rat Brain Site	6.42	10.02	1.11	13.06	7.65
UNC10302682A	DOR	-18.41	-4.86	0.02	6.53	-4.18
UNC2025C	M1	58.8	42.24	30.2	36.41	41.91
UNC2025C	M2	32.43	20.76	14.93	24.5	23.16
UNC2025C	DAT	56.29	47.54	58.45	64.82	56.78	-5.01	9867.34
UNC2025C	NET	67.05	52.92	47	46.05	53.26	-5.85	1403.78
UNC2025C	D3	18.68	25.04	10.39	7.11	15.31
UNC2025C	H2	36.84	35.2	22.04	12.62	26.68
UNC2025C	H3	93.48	95.52	93.48	100.47	95.74
UNC2025C	H4	42.06	42.3	60.79	92.47	59.41	-5.4	3995.77
UNC2025C	M5	16.16	21.19	19.69	10.93	16.99
UNC2025C	NET	40.06	42.04	40.28	54.77	44.29
UNC2025C	KOR	-17.91	-11.2	-40.41	-19.03	-22.14
UNC2025C	MOR	9.74	12.91	2.36	6.67	7.92
UNC2025C	Alpha1A	55.27	34.14	47.98	43.68	45.27
UNC2025C	Alpha1B	15.21	-0.72	-5.53	-1.63	1.83
UNC2025C	Alpha1D	50.98	57.37	48.7	44.3	50.34	-5.3	4960.21
UNC2025C	Alpha2A	41.44	35.02	40.8	38.73	39
UNC2025C	5-HT1B	31.06	11.01	10.42	12.97	16.37
UNC2025C	5-HT1D	51.95	44.87	26.55	48.2	42.89
UNC2025C	D1	18.86	-8.82	17.73	11.41	9.8
UNC2025C	PBR	13.61	-10.31	6.4	12.81	5.63
UNC2025C	GABAA	29.85	41.68	66.82	84.57	55.73
UNC2025C	SERT	82.19	70.62	68.77	72.64	73.56	-6.04	905.52
UNC2025C	5-HT2A	90.4	85.14	80.37	89.25	86.29	-6.44	365.76	-6.34	461.96
UNC2025C	5-HT5A	24.59	14.3	9.95	29.74	19.65
UNC2025C	H1	34.93	33.32	29.49	24.93	30.67
UNC2025C	PBR	30.51	25.24	32.74	23.25	27.94
UNC2025C	5-HT2C	29.45	46.13	31.41	26.99	33.5
UNC2025C	SERT	71	68.78	67.79	73.98	70.39
UNC2025C	Sigma 2	97.53	96.04	97.25	98.03	97.21	-6.78	164.97
UNC2025C	GABAA	-28.18	7.5	17.77	-10.88	-3.45
UNC2025C	Sigma 1	4.46	61.96	35.63	46.38	37.11
UNC2025C	D5	6.22	2.13	5.78	14.39	7.13
UNC2025C	5-HT1A	9.39	-18.53	19.05	31.46	10.34
UNC2025C	5-HT1E	4.71	-8.74	0.13	-9.18	-3.27
UNC2025C	5-HT2B	1.21	8.76	-7.6	18.41	5.2
UNC2025C	5-HT6	-20.29	0.2	-8.54	-2.02	-7.66
UNC2025C	5-HT3	11.35	35.98	21.68	26.58	23.9
UNC2025C	M3	-7.29	-5.9	-6.87	2.81	-4.31
UNC2025C	M4	21.02	3.79	-16.19	18.49	6.78
UNC2025C	5-HT7A	13.62	-19.4	-17.29	-17.42	-10.12
UNC2025C	D2	11.9	-4.63	2.76	-1.81	2.06
UNC2025C	D4	1.91	-16.35	0.67	12.24	-0.38
UNC2025C	Alpha2C	51.96	38.52	26.65	27.54	36.17
UNC2025C	BZP Rat Brain Site	-0.21	6.71	5.47	13.44	6.35
UNC2025C	DOR	-5.58	-6.66	-9.56	1.65	-5.04
UNC2025C	Alpha2B	27.09	28.85	-0.55	53.34	27.18
