## Supplementary material for "AD Informer Set: Chemical tools to facilitate Alzheimer’s disease drug discovery": Microglia data

### Sheet: 10uM cell assay data
	SMP_PLT_CODE	SMP_PLT_POS	SAMPLE_SBMSN_ID	SUBSTANCE_LOT_ID	SUBSTANCE_ID	1. Cell count (% control)		2. Nuclear Area (% Control)		3. Nuclear DNA Intensity (% control)			4. Phagocytosis (% control)		Notes about compound fluorescence
						HMC3	BV2	HMC3	BV2	HMC3	BV2		HMC3	BV2
well#						Color Scale: Red = decrease, Green = increase				Color Scale: Red = increase, Green = decrease			Color Scale: Red = decrease, Green = increase
1	MT0000002196	A:2	SS0000065093	T6887	UNC10302861A	119.421	110.981	98.4756	101.789	105.721	106.362		105.628	115.827
2	MT0000002196	B:2	SS0000065094	T0188	UNC10121416A	136.932	84.7506	109.856	98.6287	86.5285	113.886		94.01	95.5252
3	MT0000002196	C:2	SS0000065095	T6524	UNC10302862A	84.5293	73.3827	103.821	105.02	93.3538	104.636		107.689	104.25
4	MT0000002196	D:2	SS0000065096	T2605	UNC10302863A	80.8427	16.4989	86.7651	113.617	124.262	22.8954		201.327	0.006509
5	MT0000002196	E:2	SS0000065097	T3079	UNC10302864A	108.887	66.2612	90.1232	109.576	123	102.815		58.2797	89.36
6	MT0000002196	F:2	SS0000065098	T6049	UNC10302585A	57.0112	5.44067	118.915	123.375	102.805	85.2641		156.278	98.4747
7	MT0000002196	G:2	SS0000065099	T6092	UNC10302865A	132.061	102.4	105.795	110.096	90.7609	101.016		152.673	68.8472
8	MT0000002196	H:2	SS0000065100	T1384	UNC10100309D	119.816	82.6717	102.845	103.381	91.9256	99.2967		88.4865	128.736
9	MT0000002196	A:3	SS0000065101	T3166	UNC10302866A	106.781	83.689	98.017	101.499	96.6217	113.88		72.8272	108.26
10	MT0000002196	B:3	SS0000065102	T5162	UNC10302867A	81.106	17.5605	129.319	153.96	124.908	122.272		290.001	281.959
11	MT0000002196	C:3	SS0000065103	T1470L	UNC10100548A	137.459	104.523	98.7593	103.648	98.9358	104.021		96.5477	105.98
12	MT0000002196	D:3	SS0000065104	T1661	UNC10220526A	41.738	44.9408	75.9287	109.768	183.677	15.3462		0.0899993	0.00112683
13	MT0000002196	E:3	SS0000065105	T6269	UNC10220544A	56.3529	2.83092	55.2605	94.4988	170.6	55.2223		0.809336	0
14	MT0000002196	F:3	SS0000065106	T2250	UNC10302868A	102.304	64.7573	101.344	105.91	100.007	100.078		64.9894	142.787
15	MT0000002196	G:3	SS0000065107	T7005	UNC10302869A	116.261	44.0119	105.494	125.463	89.0823	96.613		59.0009	222.214
16	MT0000002196	H:3	SS0000065108	STL480792	UNC10302876A	117.972	76.8329	103.346	106.097	90.0262	96.5709		89.8019	110.637
17	MT0000002196	A:4	SS0000065109	STK205209	UNC10302877A	102.962	100.1	94.4643	102.969	105.973	107.051		87.3439	104.1
18	MT0000002196	B:4	SS0000065110	STK077744	UNC10302878A	137.064	104.036	101.049	103.063	95.9856	107.963		80.2094	129.408
19	MT0000002196	C:4	SS0000065111	STL513032	UNC10121790A	66.7544	72.3654	97.3359	107.436	138.719	104.056		97.6642	199.613
20	MT0000002196	D:4	SS0000065112	STL367897	UNC10302879A	28.1764	27.2918	43.8336	94.2835	179.194	64.9538		0.0516271	0.00105972
21	MT0000002196	E:4	SS0000065113	STK083701	UNC10302880A	145.359	120.004	97.9379	104.491	96.7668	102.573		71.0046	135.283
22	MT0000002196	F:4	SS0000065114	STK400570	UNC10302881A	122.976	116.289	99.8132	105.914	93.0521	97.1163		94.6315	163.055
23	MT0000002196	G:4	SS0000065115	STK161055	UNC10302882A	155.497	94.88	101.788	109.506	92.4966	96.4935		89.7301	153.196
24	MT0000002196	H:4	SS0000065116	JAG_SC-26196	UNC10302973A	118.367	72.9846	102.274	105.985	89.1355	96.829		84.2394	132.854
25	MT0000002196	A:5	SS0000065117	JAG_BMS-1166	UNC10302972A	115.997	81.0351	98.4838	106.659	101.313	113.792		111.894	125.106
26	MT0000002196	B:5	SS0000065118	JAG_YM-08	UNC10302975A	120.079	107.088	99.264	104.219	95.9337	108.27		87.9152	118.754
27	MT0000002196	C:5	SS0000065119	JAG_CIL56	UNC10302976A	69.7828	10.9698	63.1989	116.913	194.061	256.685		12.0303	51.7842
28	MT0000002196	D:5	SS0000065120	JAG_GW3965 HCL	UNC10302974A	138.776	123.057	100.374	107.577	95.2198	102.155		78.3354	136.835
29	MT0000002196	E:5	SS0000065054	FP3_BAZEDOXIFENE	UNC10245115A	58.7228	21.4973	61.6353	114.01	175.16	91.7125		0.00871572	0.00965905
30	MT0000002196	F:5	SS0000065055	FP3_INI-43	UNC10302891A	137.854	121.774	99.5625	105.657	96.9786	97.9782		44.3685	109.537
31	MT0000002196	G:5	SS0000065053	FP3_PCPT-CAMP	UNC10302890A	115.866	107.708	99.4207	106.753	99.0614	98.4076		84.6115	104.73
32	MT0000002196	H:5	SS0000065056	FP3_LG-100064	UNC10302892A	88.8743	95.3223	102.883	107.357	97.529	94.9801		75.7242	90.2378
33	MT0000002196	A:6	SS0000065057	FP3_MSC1094308	UNC10302893A	14.0882	10.3948	53.2053	127.322	215.393	33.1464		0	0
34	MT0000002196	B:6	SS0000065092	FP3_SFRP-1_INHIBITOR	UNC10302948A	127.452	115.139	97.8389	106.017	101.177	107.951		143.588	187.072
35	MT0000002196	C:6	SS0000065058	FP3_ENOBLOCK	UNC10302950A	97.1692	46.4005	95.7162	117.021	118.143	104.041		36.3476	232.845
36	MT0000002196	D:6	SS0000065059	FP3_AFATINIB	UNC10302894A	95.3259	11.1467	52.0656	107.029	246.094	89.3921		43.8211	41.3553
37	MT0000002196	E:6	SS0000065060	FP3_AFIMOXIFENE	UNC10302895A	134.167	114.298	100.575	103.259	93.3322	103.429		89.5191	182.903
38	MT0000002196	F:6	SS0000065061	FP3_PF-03814735	UNC10302896A	69.2561	18.3125	158.3	110.662	82.4849	18.7602		16.0144	0.149645
39	MT0000002196	G:6	SS0000065062	FP3_NSC305787	UNC10302897A	110.072	63.8284	94.743	105.343	100.921	99.126		66.9579	122.266
40	MT0000002196	H:6	SS0000065063	FP3_CERITINIB	UNC10244729A	28.7031	19.1972	60.258	92.4995	155.487	49.1331		0.00248141	0.00121672
41	MT0000002196	A:7	SS0000065064	FP3_ABT-737	UNC10302898A	147.992	128.718	98.3106	97.8093	97.053	105.954		82.2249	104.467
42	MT0000002196	B:7	SS0000065065	FP3_AMINOCHOLESTANE	UNC10302970A	97.1692	18.2683	81.7724	108.527	133.981	93.1445		40.8536	160.885
43	MT0000002196	C:7	SS0000065066	FP3_IMPORTAZOLE	UNC10302900A	56.3529	9.77552	90.646	106.607	151.648	119.747		34.548	110.913
44	MT0000002196	D:7	SS0000065067	FP3_PAP-1	UNC10302901A	143.515	138.892	101.578	105.362	95.5311	102.909		89.8828	188.08
45	MT0000002196	E:7	SS0000065068	FP3_MK-8353	UNC10302902A	113.232	53.9644	96.4914	110.512	97.0721	112.242		45.1451	339.13
46	MT0000002196	F:7	SS0000065069	FP3_BEXAROTENE	UNC10302949A	131.929	91.0317	99.292	109.337	94.9417	95.6228		79.3267	117.026
47	MT0000002196	G:7	SS0000065070	FP3_CD3254	UNC10302903A	106.912	102.665	99.9303	107.698	95.765	96.7341		96.8746	143.47
48	MT0000002196	H:7	SS0000065071	FP3_LOO268	UNC10302904A	110.599	72.4538	108.182	111.889	89.9826	92.5889		73.5524	105.887
49	MT0000002196	A:8	SS0000065072	FP3_UVI3003	UNC10302971A	102.962	104.036	101.184	103.461	101.796	104.699		107.71	103.839
50	MT0000002196	B:8	SS0000065073	FP3_STAT3-IN-1	UNC10302905A	87.2943	33.3075	107.235	95.8052	109.778	130.387		65.3966	64.04
51	MT0000002196	C:8	SS0000065074	FP3_NCT-502	UNC10302906A	134.562	93.2876	95.0284	107.188	106.283	105.573		109.837	184.095
52	MT0000002196	D:8	SS0000065075	FP3_CBR-5884	UNC10302907A	96.1159	60.909	63.2665	107.783	173.574	107.078		29.4367	201.8
53	MT0000002196	E:8	SS0000065076	FP3_BI-4916	UNC10302908A	71.6261	28.9285	75.5411	117.321	156.624	97.4565		53.0801	248.997
54	MT0000002196	F:8	SS0000065077	FP3-7_STK326446	UNC10302889A	81.3693	52.947	79.0889	97.5939	141.697	117.654		101.054	197.961
55	MT0000002196	G:8	SS0000065078	FP3_GSK2256294A	UNC10302679A	141.014	107.84	100.663	106.308	92.6956	102.139		69.3166	135.748
56	MT0000002196	H:8	SS0000065079	FP3_IMDK	UNC10302680A	107.834	59.1839	96.2918	99.6213	103.332	132.008		72.599	114.248
57	MT0000002196	A:9	SS0000065080	FP3_TPPU	UNC10302681A	147.202	105.584	103.587	99.0454	94.8997	108.461		96.8224	102.74
58	MT0000002196	B:9	SS0000065081	FP3_GS-9973	UNC10302678A	74.6544	22.0723	98.8945	102.857	212.757	164.618		43.6392	0.586808
59	MT0000002196	C:9	SS0000065082	FP3_PRT062607	UNC10302682A	54.1145	28.088	63.7399	80.4331	181.389	42.0804		0.130091	0.00121292
60	MT0000002196	D:9	SS0000065083	FP3_AR9281	UNC10302683A	168.664	126.33	103.943	103.569	92.0004	107.415		72.2198	155.438
61	MT0000002196	E:9	SS0000065084	STL335833	UNC10302883A	163.397	36.1384	60.2514	95.3089	203.436	118.677		17.7296	12.7391
62	MT0000002196	F:9	SS0000065085	FP3_RIVASTIGMINE	UNC10303091A	141.409	139.069	98.916	103.381	95.4824	100.127		80.3645	166.043
63	MT0000002196	G:9	SS0000065086	FP3_VERUBECESTAT	UNC10303092A	119.421	104.036	99.5213	108.143	97.673	102.526		104.729	127.216
64	MT0000002196	H:9	SS0000065087	FP3_MASITINIB	UNC10126573A	70.9677	7.65233	92.7374	107.881	124.146	43.3461		3.51502	0.0634897
65	MT0000002196	A:10	SS0000065088	FP3_CILOSTAZOL	UNC10100278A	103.226	112.308	102.962	103.222	96.9591	104.425		104.36	125.283
66	MT0000002196	B:10	SS0000065089	FP3_NEFLAMAPIMOD	UNC10303093A	125.872	114.52	98.4178	100.399	98.7593	110.499		71.0645	151.76
67	MT0000002196	C:10	SS0000065090	FP3_LM11A-31	UNC10303094A	133.114	133.053	103.191	103.395	95.8993	103.624		75.5325	157.263
68	MT0000002196	D:10	SS0000065091	FP3_DONEPEZIL	UNC10240506B	130.217	125.976	100.476	103.077	98.0494	104.542		123.438	255.233
69	MT0000002196	E:10	SS0000065121	FP3_LY450139	UNC10303095A	156.155	134.557	97.1198	102.08	97.2922	104.355		70.8145	150.013
70	MT0000002196	F:10	SS0000065122	FP3_AN2AVEX-73	UNC10303096A	129.822	103.063	100.486	105.287	94.8768	104.216		111.883	256.559
71	MT0000002196	G:10	SS0000065123	FP3_TRX0237	UNC10303097A	59.1178	14.1985	75.7869	111.039	120.701	58.9012		6.66302	102.301	compound has red fluorescence
72	MT0000002196	H:10	SS0000065124	FP3_HX531	UNC10303107A	75.4444	16.8086	99.607	151.221	105.277	64.6928		76.208	117.446
73	MT0000002196	A:11	SS0000065125	FP3_TENATOPRAZOLE	UNC10303106A	100.329	113.237	105.784	104.823	97.2163	103.393		91.614	116.578
74	MT0000002196	B:11	SS0000065126	FP3_T-AUCB	UNC10303108A	146.017	108.106	101.296	106.753	97.1723	104.735		109.903	153.577
75	MT0000002196	C:11	SS0000065184	T1121	UNC10100984A	62.5411	10.9256	67.164	112.17	227.623	112.682		32.6487	197.016
76	MT0000002196	D:11	SS0000065185	T3061	UNC10244898A	127.189	117.218	110.275	102.665	89.2164	110.104		37.8247	200.253
77	MT0000002196	E:11	SS0000065186	T6277	UNC10225354A	144.174	127.657	99.1139	105.816	93.1557	105.317		109.655	236.727
78	MT0000002196	F:11	SS0000065187	T4664	UNC10302846A	127.189	131.372	103.374	104.748	94.532	107.146		71.8406	158.866
79	MT0000002196	G:11	SS0000065188	T7899	UNC10302847A	115.471	115.448	98.2331	106.256	102.822	100.993		87.9971	145.119
80	MT0000002196	H:11	SS0000065189	T3597	UNC10302848A	84.9243	91.1202	99.2112	105.493	95.8746	98.1927		82.6795	120.8
81	MT0000002197	A:2	SS0000065190	T6736	UNC10121228A	110.072	90.5894	100.684	103.166	103.645	103.926		87.216	128.953
82	MT0000002197	B:2	SS0000065191	T2123	UNC10302849A	117.446	150.216	115.378	109.585	85.1023	98.7972		64.5214	134.267
83	MT0000002197	C:2	SS0000065192	T0215L	UNC10121212D	117.841	142.431	104.189	103.11	96.5851	105.755		86.2911	120.91
84	MT0000002197	D:2	SS0000065193	T0679	UNC10100724A	125.477	129.691	96.2572	103.751	100.138	104.659		144.403	279.956
85	MT0000002197	E:2	SS0000065194	T6207	UNC10302850A	86.1093	29.415	94.555	129.518	106.503	93.9589		102.962	362.432
86	MT0000002197	F:2	SS0000065195	T2499	UNC10302851A	125.346	124.87	99.7654	104.177	94.1697	100.087		85.3522	135.732
87	MT0000002197	G:2	SS0000065196	T1537	UNC10302852A	102.962	54.7164	85.7655	106.209	119.895	98.8476		64.757	309.616
88	MT0000002197	H:2	SS0000065197	T7010	UNC10302853A	92.5609	54.451	103.099	107.197	98.2667	110.978		88.3217	176.857
89	MT0000002197	A:3	SS0000065198	T1868	UNC3735A	86.3726	27.8669	86.7436	119.62	135.743	94.6657		104.545	273.351
90	MT0000002197	B:3	SS0000065199	T6066	UNC10302854A	103.357	43.4811	110.579	114.722	94.0722	111.871		37.0666	359.464
91	MT0000002197	C:3	SS0000065200	T3639	UNC10302855A	114.944	130.753	101.247	103.381	97.6548	103.106		63.3821	124.461
92	MT0000002197	D:3	SS0000065201	T0711	UNC10302856A	149.967	132.832	101.639	104.421	94.021	103.032		50.1183	133.187
93	MT0000002197	E:3	SS0000065202	T8138	UNC10302857A	60.6978	16.8528	61.505	123.276	197.471	59.8104		0.0309688	27.9455
94	MT0000002197	F:3	SS0000065203	T6432	UNC10302674A	146.017	102.621	103.491	106.434	93.7979	106.285		69.0235	195.112
95	MT0000002197	G:3	SS0000065204	T0718	UNC10100235A	104.147	94.88	100.719	117.054	100.778	94.6244		83.1604	118.414
96	MT0000002197	H:3	SS0000065205	T2743	UNC10302858A	85.9776	101.603	95.1422	102.754	101.423	98.4834		82.3976	100.028
97	MT0000002197	A:4	SS0000065206	BCCB5738	UNC10302675A	109.677	117.174	102.518	102.384	106.198	114.811		106.873	144.454
98	MT0000002197	B:4	SS0000065207	64627	UNC10302676A	123.766	127.48	98.6521	104.992	104.146	102.769		95.9155	108.367
99	MT0000002197	C:4	SS0000065208	YXM91105	UNC10302677A	142.594	132.699	102.173	105.268	91.6336	103.372		70.4098	132.907
100	MT0000002197	D:4	SS0000065209	T6690	UNC10302875A	121.659	109.167	100.56	107.254	97.9142	110.669		59.2937	216.398
101	MT0000002197	E:4	SS0000065213	T1560	UNC10240227A	161.949	107.752	102.797	102.899	82.4896	105.692		79.3689	126.561
102	MT0000002197	F:4	SS0000065210	T0595	UNC10242153A	139.829	113.458	102.855	104.875	93.7579	98.7842		65.695	167.639
103	MT0000002197	G:4	SS0000065211	T2510	UNC10245080A	126.004	99.0822	104.57	108.078	85.7288	97.4031		85.0799	174.024
104	MT0000002197	H:4	SS0000065212	T4419	UNC2025C	38.578	17.2509	85.1866	101.078	178.509	19.1343		1.11119	0.167651
105	MT0000002197	A:5	SS0000065215	T2144	UNC10121346A	102.962	60.8648	100.546	110.119	98.5149	115.247		110.249	195.169
106	MT0000002197	B:5	SS0000065216	T2501	UNC10126563B	45.5563	25.9206	65.0445	92.7102	201.532	52.1271		0.262759	4.08097
107	MT0000002197	C:5	SS0000065217	T3535	UNC10302841A	55.4312	33.5729	78.1191	129.172	92.002	62.4104		0.0406448	0.00114962
108	MT0000002197	D:5	SS0000065221	T4213	UNC10302844A	133.114	129.78	97.7614	107.628	105.349	103.924		108.43	180.406
109	MT0000002197	E:5	SS0000065222	T0214L	UNC10240376D	140.487	112.971	99.546	109.112	91.5087	109.46		81.0502	139.349
110	MT0000002197	F:5	SS0000065220	T4696	UNC10302832A	35.9447	21.5858	69.031	92.7617	171.769	35.4357		0.383349	0.00131927
111	MT0000002197	G:5	SS0000065219	T4317	UNC10302833A	76.8927	70.2864	96.9499	106.144	107.87	102.749		38.4515	210.812
112	MT0000002197	H:5	SS0000065218	T0334	UNC10121399D	93.8776	82.8044	101.472	102.946	97.781	100.198		81.9219	142.168
113	MT0000002197	A:6	SS0000065223	T3068	UNC10126643A	85.846	6.05994	113.953	158.375	123.748	29.9201		64.5279	1.03153
114	MT0000002197	B:6	SS0000065230	T0706	UNC10302835A	155.76	119.827	99.6169	103.442	95.7895	99.1946		70.9456	121.244
115	MT0000002197	C:6	SS0000065231	T2119	UNC10302836A	133.114	114.962	98.6372	107.085	97.7945	100.744		79.7303	211.122
116	MT0000002197	D:6	SS0000065232	T1936	UNC10245077A	0	128.188	0	94.2835	0	129.979		22.4248	169.572
117	MT0000002197	E:6	SS0000064520	5197M	UNC10302701A	116.919	117.793	101.794	104.14	97.4582	103.489		71.8714	156.556
118	MT0000002197	F:6	SS0000064521	826M	UNC10302702A	38.973	26.761	54.0581	80.583	166.043	57.8357		0.00724012	0
119	MT0000002197	G:6	SS0000064522	4155M	UNC10302703A	107.307	88.8643	104.395	108.728	94.6515	100.349		74.5624	178.957
120	MT0000002197	H:6	SS0000064523	4062M	UNC10302704A	112.706	95.455	95.5628	100.979	89.7404	97.246		66.3899	123.353
121	MT0000002197	A:7	SS0000064524	AOB30517-1	UNC10302705A	79.131	77.7176	96.2275	107.193	114.584	109.901		139.665	194.187
122	MT0000002197	B:7	SS0000064525	7292M	UNC10302706A	111.784	117.837	102.226	102.019	96.9404	95.8962		74.9942	143.185
123	MT0000002197	C:7	SS0000064526	1B/240178	UNC10302707A	137.854	135.928	106.302	104.814	90.1614	101.759		53.5821	161.817
124	MT0000002197	D:7	SS0000064546	A1366 BATCH 1	UNC10302696A	145.49	144.51	103.734	102.861	86.9452	102.383		62.5825	148.609
125	MT0000002197	E:7	SS0000064547	B6163 BATCH 3	UNC10302697A	92.6926	84.2641	89.4651	106.682	121.678	111.233		54.1231	206.186
126	MT0000002197	F:7	SS0000064548	B9000 BATCH 3	UNC10302698A	137.854	96.959	97.2864	105.765	96.0988	98.8107		80.5509	164.488
127	MT0000002197	G:7	SS0000064549	NT157 BATCH 2	UNC10302699A	53.7196	17.6932	113.45	116.216	119.444	76.1482		92.4882	235.156
128	MT0000002197	H:7	SS0000064550	E00267-8-05	UNC10302700A	10.1382	22.6474	49.2815	113.612	146.533	33.8606		0	0.00394769
129	MT0000002197	A:8	SS0000064764	KF-16-012	UNC10303168A	129.296	123.985	101.454	99.4621	94.7391	104.261		88.0898	118.232
130	MT0000002197	B:8	SS0000074765	DR01-25	UNC8367A	109.809	56.7068	95.2461	109.833	108.583	118.653		146.875	408
131	MT0000002197	C:8	SS0000065127	FP3_5408-1697	UNC10303111A	166.82	83.9987	93.9497	101.625	99.6629	106.123		61.6391	307.256
132	MT0000002197	D:8	SS0000064545	KF-16-010	UNC10303165A	110.862	87.4489	113.787	108.466	93.7669	106.97		43.4596	176.189
133	MT0000002197	E:8	SS0000064765	DR01-2-A13420	UNC8131A	54.3779	15.2604	77.5467	134.477	167.527	44.6617		12.1343	0.00107112
134	MT0000002197	F:8	SS0000065295	DR01-23	UNC8366A	151.81	118.014	101.976	106.865	90.2728	102.287		67.3089	161.87
135	MT0000002197	G:8	SS0000064615	KF-16-009	UNC10303110A	110.072	113.812	103.737	106.045	94.9289	97.2777		73.7739	117.716
136	MT0000002197	H:8	SS0000065233	KF-16-008	UNC8441A	76.1027	80.637	97.9065	107.722	109.189	98.8985		43.1207	99.6612
137	MT0000002197	A:9	SS0000065214	T2326	UNC10302860A	130.217	118.545	105.266	108.897	93.2992	107.496		100.106	197.123
138	MT0000002197	B:9	SS0000065317	KF-16-013	UNC10303186A	127.979	138.228	102.644	103.316	95.0345	100.104		105.315	194.523
139	MT0000002197	C:9	SS0000065318	KF-16-014	UNC10303187A	122.317	146.102	105.091	103.386	90.4599	101.674		67.8544	142.075
140	MT0000002197	D:9	SS0000065319	4-P 9872	UNC10100197A	124.556	106.248	99.8775	106.916	93.8208	106.723		60.651	195.26
141	MT0000002197	E:9	SS0000064614	KF-16-016	UNC10303188A	132.982	136.105	97.9643	102.473	87.5728	102.695		91.3381	181.832
142	MT0000002197	F:9	SS0000065413	SC-204119	UNC10303155A	120.079	40.3406	96.1335	117.911	105.342	98.5428		86.2869	323.013
143	MT0000002197	G:9	SS0000065416	13258	UNC10101258B	127.189	72.8962	95.6271	98.6895	91.8216	95.6602		72.5614	320.135
144	MT0000002197	H:9	SS0000065415	23421	UNC10303157A	86.7676	84.9718	97.5387	104.978	100.9	100.665		103.353	145.768
145	MT0000002197	A:10	SS0000065417	15037	UNC10303193A	77.6827	0	77.4923	78.1481	143.698	3.78167		9.5533	0
146	MT0000002197	B:10	SS0000065420	24449	UNC10303160A	135.747	121.508	95.0366	103.142	100.694	99.2568		74.711	124.89
147	MT0000002197	C:10	SS0000065419	17334	UNC10303159A	113.759	114.652	131.171	121.137	126	113.185		5.75567	174.131	compound has both blue and red fluorescence
148	MT0000002197	D:10	SS0000065418	25275	UNC10303158A	36.8664	10.2178	59.1101	124.358	194.074	45.5076		0.0255857	0.0043022
149	MT0000002197	E:10	SS0000065421	10599	UNC10303161A	164.187	107.088	99.8577	104.444	88.5903	99.5332		67.1646	134.647
150	MT0000002197	F:10	SS0000065422	T1912	UNC10302845A	51.6129	16.322	136.18	103.835	96.9968	20.8966		166.965	3.52473
151	MT0000002197	G:10	SS0000065423	T3069	UNC10302859A	84.661	53.1682	121.252	109.712	92.4867	105.549		95.5309	153.23
152	MT0000002197	H:10	SS0000065424	T1222	UNC10101287D	79.3943	26.4956	102.594	111.463	95.6428	99.8195		45.3791	137.146
153	MT0000002197	A:11	SS0000065425	T4717	UNC10302834A	99.4075	75.5944	81.6388	103.002	144.335	136.74		45.5487	50.1849
154	MT0000002197	B:11	SS0000065426	T1961	UNC10302837A	99.5392	47.3737	83.4647	94.2039	103.286	117.559		149.484	328.333	compound has blue fluorescence
155	MT0000002197	C:11	SS0000065427	T1853	UNC10302838A	58.3278	14.995	51.137	98.0949	240.866	45.5856		33.4691	0
156	MT0000002197	D:11	SS0000065428	T3621	UNC10244797A	103.884	44.41	120.176	109.244	97.1664	111.092		99.4157	236.794
157	MT0000002197	E:11	SS0000065429	T6205	UNC10302839A	70.4411	4.77718	130.986	121.699	97.4146	82.4902		183.669	18.1588
158	MT0000002197	F:11	SS0000065430	T4468	UNC10302840A	108.756	104.39	103.9	105.61	95.8173	95.4203		90.8937	189.708
159	MT0000002197	G:11	SS0000065431	T8421	UNC10302842A	87.5576	92.2703	81.6784	108.499	149.63	96.6589		56.5861	183.608
160	MT0000002197	H:11	SS0000065432	T0506	UNC10100375A	105.859	67.2786	98.8483	102.763	95.5749	90.2313		70.0705	144.443
161	MT0000002198	A:2	SS0000065433	T6762	UNC10302843A	0	99.5687	0	97.0226	0	118.439		67.4122	121.179
162	MT0000002198	B:2	SS0000065434	T6171	UNC10302870A	49.2429	15.0835	127.117	106.659	123.804	111.041		178.086	123.832
163	MT0000002198	C:2	SS0000065435	T2546	UNC10101002A	97.5642	77.1425	104.318	99.523	96.0233	98.4241		140.554	134.863
164	MT0000002198	D:2	SS0000065436	T2487	UNC10245084A	54.5095	6.85613	136.167	115.677	128.065	50.019		110.358	2.30019
165	MT0000002198	E:2	SS0000065437	T6878	UNC10302871A	123.107	98.1975	101.321	107.572	92.9048	98.2616		84.7162	174.222
166	MT0000002198	F:2	SS0000065438	T2677	UNC10223898A	60.3028	26.6283	56.862	103.7	188.841	28.0953		0.347369	0.00124964
167	MT0000002198	G:2	SS0000065439	T2790	UNC10302873A	42.6596	12.1199	59.0738	120.313	208.49	80.7799		0.030683	153.446
168	MT0000002198	H:2	SS0000065440	T2514	UNC10302874A	43.0546	24.4167	121.753	127.65	105.584	103.099		29.3878	235.156
169	MT0000002198	A:3	SS0000065441	T2066	UNC10220373A	110.336	110.406	101.352	100.239	94.1854	106.588		81.6863	143.07
170	MT0000002198	B:3	SS0000065832	KF-16-011	UNC10303167A	105.859	64.4919	102.451	104.8	96.0249	103.717		85.7884	179.345
171	MT0000002198	C:3	SS0000065934	NSC668394	UNC10303225A	62.2778	8.27159	82.9616	122.724	132.361	97.0637		54.3251	163.682
					Controls
				Idelalisib	Idelalisib (10uM)	61.3562	17.2067	105.758	137.965	124.026	108.392		5.63697	107.916
				Cytochalasin-D	Cytochalasin-D (4uM)	57.1429	9.06779	76.8787	119.311	178.935	141.344		4.75409	18.3766
