## Supplementary material for "AD Informer Set: Chemical tools to facilitate Alzheimer’s disease drug discovery": Plate map

### Sheet: Generic plate map
SMP_PLT_CODE	SMP_PLT_POS	SAMPLE_SBMSN_ID	SMP_CONC	SMP_CONC_UNIT	SMP_VOLUME	SUBSTANCE_LOT_ID	SUBSTANCE_ID
MT0000002196	A:2	SS0000065093	10	mM	1	T6887	UNC10302861A
MT0000002196	B:2	SS0000065094	10	mM	1	T0188	UNC10121416A
MT0000002196	C:2	SS0000065095	10	mM	1	T6524	UNC10302862A
MT0000002196	D:2	SS0000065096	10	mM	1	T2605	UNC10302863A
MT0000002196	E:2	SS0000065097	10	mM	1	T3079	UNC10302864A
MT0000002196	F:2	SS0000065098	10	mM	1	T6049	UNC10302585A
MT0000002196	G:2	SS0000065099	10	mM	1	T6092	UNC10302865A
MT0000002196	H:2	SS0000065100	10	mM	1	T1384	UNC10100309D
MT0000002196	A:3	SS0000065101	10	mM	1	T3166	UNC10302866A
MT0000002196	B:3	SS0000065102	10	mM	1	T5162	UNC10302867A
MT0000002196	C:3	SS0000065103	10	mM	1	T1470L	UNC10100548A
MT0000002196	D:3	SS0000065104	10	mM	1	T1661	UNC10220526A
MT0000002196	E:3	SS0000065105	10	mM	1	T6269	UNC10220544A
MT0000002196	F:3	SS0000065106	10	mM	1	T2250	UNC10302868A
MT0000002196	G:3	SS0000065107	10	mM	1	T7005	UNC10302869A
MT0000002196	H:3	SS0000065108	10	mM	1	STL480792	UNC10302876A
MT0000002196	A:4	SS0000065109	10	mM	1	STK205209	UNC10302877A
MT0000002196	B:4	SS0000065110	10	mM	1	STK077744	UNC10302878A
MT0000002196	C:4	SS0000065111	10	mM	1	STL513032	UNC10121790A
MT0000002196	D:4	SS0000065112	10	mM	1	STL367897	UNC10302879A
MT0000002196	E:4	SS0000065113	10	mM	1	STK083701	UNC10302880A
MT0000002196	F:4	SS0000065114	10	mM	1	STK400570	UNC10302881A
MT0000002196	G:4	SS0000065115	10	mM	1	STK161055	UNC10302882A
MT0000002196	H:4	SS0000065116	10	mM	1	JAG_SC-26196	UNC10302973A
MT0000002196	A:5	SS0000065117	10	mM	1	JAG_BMS-1166	UNC10302972A
MT0000002196	B:5	SS0000065118	10	mM	1	JAG_YM-08	UNC10302975A
MT0000002196	C:5	SS0000065119	10	mM	1	JAG_CIL56	UNC10302976A
MT0000002196	D:5	SS0000065120	10	mM	1	JAG_GW3965 HCL	UNC10302974A
MT0000002196	E:5	SS0000065054	10	mM	1	FP3_BAZEDOXIFENE	UNC10245115A
MT0000002196	F:5	SS0000065055	10	mM	1	FP3_INI-43	UNC10302891A
MT0000002196	G:5	SS0000065053	10	mM	1	FP3_PCPT-CAMP	UNC10302890A
MT0000002196	H:5	SS0000065056	10	mM	1	FP3_LG-100064	UNC10302892A
MT0000002196	A:6	SS0000065057	10	mM	1	FP3_MSC1094308	UNC10302893A
MT0000002196	B:6	SS0000065092	10	mM	1	FP3_SFRP-1_INHIBITOR	UNC10302948A
MT0000002196	C:6	SS0000065058	10	mM	1	FP3_ENOBLOCK	UNC10302950A
MT0000002196	D:6	SS0000065059	10	mM	1	FP3_AFATINIB	UNC10302894A
MT0000002196	E:6	SS0000065060	10	mM	1	FP3_AFIMOXIFENE	UNC10302895A
MT0000002196	F:6	SS0000065061	10	mM	1	FP3_PF-03814735	UNC10302896A
MT0000002196	G:6	SS0000065062	10	mM	1	FP3_NSC305787	UNC10302897A
MT0000002196	H:6	SS0000065063	10	mM	1	FP3_CERITINIB	UNC10244729A
MT0000002196	A:7	SS0000065064	10	mM	1	FP3_ABT-737	UNC10302898A
MT0000002196	B:7	SS0000065065	10	mM	1	FP3_AMINOCHOLESTANE	UNC10302970A
MT0000002196	C:7	SS0000065066	10	mM	1	FP3_IMPORTAZOLE	UNC10302900A
MT0000002196	D:7	SS0000065067	10	mM	1	FP3_PAP-1	UNC10302901A
MT0000002196	E:7	SS0000065068	10	mM	1	FP3_MK-8353	UNC10302902A
MT0000002196	F:7	SS0000065069	10	mM	1	FP3_BEXAROTENE	UNC10302949A
MT0000002196	G:7	SS0000065070	10	mM	1	FP3_CD3254	UNC10302903A
MT0000002196	H:7	SS0000065071	10	mM	1	FP3_LOO268	UNC10302904A
MT0000002196	A:8	SS0000065072	10	mM	1	FP3_UVI3003	UNC10302971A
MT0000002196	B:8	SS0000065073	10	mM	1	FP3_STAT3-IN-1	UNC10302905A
MT0000002196	C:8	SS0000065074	10	mM	1	FP3_NCT-502	UNC10302906A
MT0000002196	D:8	SS0000065075	10	mM	1	FP3_CBR-5884	UNC10302907A
MT0000002196	E:8	SS0000065076	10	mM	1	FP3_BI-4916	UNC10302908A
MT0000002196	F:8	SS0000065077	10	mM	1	FP3-7_STK326446	UNC10302889A
MT0000002196	G:8	SS0000065078	10	mM	1	FP3_GSK2256294A	UNC10302679A
MT0000002196	H:8	SS0000065079	10	mM	1	FP3_IMDK	UNC10302680A
MT0000002196	A:9	SS0000065080	10	mM	1	FP3_TPPU	UNC10302681A
MT0000002196	B:9	SS0000065081	10	mM	1	FP3_GS-9973	UNC10302678A
MT0000002196	C:9	SS0000065082	10	mM	1	FP3_PRT062607	UNC10302682A
MT0000002196	D:9	SS0000065083	10	mM	1	FP3_AR9281	UNC10302683A
MT0000002196	E:9	SS0000065084	10	mM	1	STL335833	UNC10302883A
MT0000002196	F:9	SS0000065085	10	mM	1	FP3_RIVASTIGMINE	UNC10303091A
MT0000002196	G:9	SS0000065086	10	mM	1	FP3_VERUBECESTAT	UNC10303092A
MT0000002196	H:9	SS0000065087	10	mM	1	FP3_MASITINIB	UNC10126573A
MT0000002196	A:10	SS0000065088	10	mM	1	FP3_CILOSTAZOL	UNC10100278A
MT0000002196	B:10	SS0000065089	10	mM	1	FP3_NEFLAMAPIMOD	UNC10303093A
MT0000002196	C:10	SS0000065090	10	mM	1	FP3_LM11A-31	UNC10303094A
MT0000002196	D:10	SS0000065091	10	mM	1	FP3_DONEPEZIL	UNC10240506B
MT0000002196	E:10	SS0000065121	10	mM	1	FP3_LY450139	UNC10303095A
MT0000002196	F:10	SS0000065122	10	mM	1	FP3_AN2AVEX-73	UNC10303096A
MT0000002196	G:10	SS0000065123	10	mM	1	FP3_TRX0237	UNC10303097A
MT0000002196	H:10	SS0000065124	10	mM	1	FP3_HX531	UNC10303107A
MT0000002196	A:11	SS0000065125	10	mM	1	FP3_TENATOPRAZOLE	UNC10303106A
MT0000002196	B:11	SS0000065126	10	mM	1	FP3_T-AUCB	UNC10303108A
MT0000002196	C:11	SS0000065184	10	mM	1	T1121	UNC10100984A
MT0000002196	D:11	SS0000065185	10	mM	1	T3061	UNC10244898A
MT0000002196	E:11	SS0000065186	10	mM	1	T6277	UNC10225354A
MT0000002196	F:11	SS0000065187	10	mM	1	T4664	UNC10302846A
MT0000002196	G:11	SS0000065188	10	mM	1	T7899	UNC10302847A
MT0000002196	H:11	SS0000065189	10	mM	1	T3597	UNC10302848A
MT0000002197	A:2	SS0000065190	10	mM	1	T6736	UNC10121228A
MT0000002197	B:2	SS0000065191	10	mM	1	T2123	UNC10302849A
MT0000002197	C:2	SS0000065192	10	mM	1	T0215L	UNC10121212D
MT0000002197	D:2	SS0000065193	10	mM	1	T0679	UNC10100724A
MT0000002197	E:2	SS0000065194	10	mM	1	T6207	UNC10302850A
MT0000002197	F:2	SS0000065195	10	mM	1	T2499	UNC10302851A
MT0000002197	G:2	SS0000065196	10	mM	1	T1537	UNC10302852A
MT0000002197	H:2	SS0000065197	10	mM	1	T7010	UNC10302853A
MT0000002197	A:3	SS0000065198	10	mM	1	T1868	UNC3735A
MT0000002197	B:3	SS0000065199	10	mM	1	T6066	UNC10302854A
MT0000002197	C:3	SS0000065200	10	mM	1	T3639	UNC10302855A
MT0000002197	D:3	SS0000065201	10	mM	1	T0711	UNC10302856A
MT0000002197	E:3	SS0000065202	10	mM	1	T8138	UNC10302857A
MT0000002197	F:3	SS0000065203	10	mM	1	T6432	UNC10302674A
MT0000002197	G:3	SS0000065204	10	mM	1	T0718	UNC10100235A
MT0000002197	H:3	SS0000065205	10	mM	1	T2743	UNC10302858A
MT0000002197	A:4	SS0000065206	10	mM	1	BCCB5738	UNC10302675A
MT0000002197	B:4	SS0000065207	10	mM	1	64627	UNC10302676A
MT0000002197	C:4	SS0000065208	10	mM	1	YXM91105	UNC10302677A
MT0000002197	D:4	SS0000065209	10	mM	1	T6690	UNC10302875A
MT0000002197	E:4	SS0000065213	10	mM	1	T1560	UNC10240227A
MT0000002197	F:4	SS0000065210	10	mM	1	T0595	UNC10242153A
MT0000002197	G:4	SS0000065211	10	mM	1	T2510	UNC10245080A
MT0000002197	H:4	SS0000065212	10	mM	1	T4419	UNC2025C
MT0000002197	A:5	SS0000065215	10	mM	1	T2144	UNC10121346A
MT0000002197	B:5	SS0000065216	10	mM	1	T2501	UNC10126563B
MT0000002197	C:5	SS0000065217	10	mM	1	T3535	UNC10302841A
MT0000002197	D:5	SS0000065221	10	mM	1	T4213	UNC10302844A
MT0000002197	E:5	SS0000065222	10	mM	1	T0214L	UNC10240376D
MT0000002197	F:5	SS0000065220	10	mM	1	T4696	UNC10302832A
MT0000002197	G:5	SS0000065219	10	mM	1	T4317	UNC10302833A
MT0000002197	H:5	SS0000065218	10	mM	1	T0334	UNC10121399D
MT0000002197	A:6	SS0000065223	10	mM	1	T3068	UNC10126643A
MT0000002197	B:6	SS0000065230	10	mM	1	T0706	UNC10302835A
MT0000002197	C:6	SS0000065231	10	mM	1	T2119	UNC10302836A
MT0000002197	D:6	SS0000065232	10	mM	1	T1936	UNC10245077A
MT0000002197	E:6	SS0000064520	10	mM	1	5197M	UNC10302701A
MT0000002197	F:6	SS0000064521	10	mM	1	826M	UNC10302702A
MT0000002197	G:6	SS0000064522	10	mM	1	4155M	UNC10302703A
MT0000002197	H:6	SS0000064523	10	mM	1	4062M	UNC10302704A
MT0000002197	A:7	SS0000064524	10	mM	1	AOB30517-1	UNC10302705A
MT0000002197	B:7	SS0000064525	10	mM	1	7292M	UNC10302706A
MT0000002197	C:7	SS0000064526	10	mM	1	1B/240178	UNC10302707A
MT0000002197	D:7	SS0000064546	10	mM	1	A1366 BATCH 1	UNC10302696A
MT0000002197	E:7	SS0000064547	10	mM	1	B6163 BATCH 3	UNC10302697A
MT0000002197	F:7	SS0000064548	10	mM	1	B9000 BATCH 3	UNC10302698A
MT0000002197	G:7	SS0000064549	10	mM	1	NT157 BATCH 2	UNC10302699A
MT0000002197	H:7	SS0000064550	10	mM	1	E00267-8-05	UNC10302700A
MT0000002197	A:8	SS0000064764	10	mM	1	KF-16-012	UNC10303168A
MT0000002197	B:8	SS0000074765	10	mM	1	DR01-25	UNC8367A
MT0000002197	C:8	SS0000065127	10	mM	1	FP3_5408-1697	UNC10303111A
MT0000002197	D:8	SS0000064545	10	mM	1	KF-16-010	UNC10303165A
MT0000002197	E:8	SS0000064765	10	mM	1	DR01-2-A13420	UNC8131A
MT0000002197	F:8	SS0000065295	10	mM	1	DR01-23	UNC8366A
MT0000002197	G:8	SS0000064615	10	mM	1	KF-16-009	UNC10303110A
MT0000002197	H:8	SS0000065233	10	mM	1	KF-16-008	UNC8441A
MT0000002197	A:9	SS0000065214	10	mM	1	T2326	UNC10302860A
MT0000002197	B:9	SS0000065317	10	mM	1	KF-16-013	UNC10303186A
MT0000002197	C:9	SS0000065318	10	mM	1	KF-16-014	UNC10303187A
MT0000002197	D:9	SS0000065319	10	mM	1	4-P 9872	UNC10100197A
MT0000002197	E:9	SS0000064614	10	mM	1	KF-16-016	UNC10303188A
MT0000002197	F:9	SS0000065413	10	mM	1	SC-204119	UNC10303155A
MT0000002197	G:9	SS0000065416	10	mM	1	13258	UNC10101258B
MT0000002197	H:9	SS0000065415	10	mM	1	23421	UNC10303157A
MT0000002197	A:10	SS0000065417	10	mM	1	15037	UNC10303193A
MT0000002197	B:10	SS0000065420	10	mM	1	24449	UNC10303160A
MT0000002197	C:10	SS0000065419	10	mM	1	17334	UNC10303159A
MT0000002197	D:10	SS0000065418	10	mM	1	25275	UNC10303158A
MT0000002197	E:10	SS0000065421	10	mM	1	10599	UNC10303161A
MT0000002197	F:10	SS0000065422	10	mM	1	T1912	UNC10302845A
MT0000002197	G:10	SS0000065423	10	mM	1	T3069	UNC10302859A
MT0000002197	H:10	SS0000065424	10	mM	1	T1222	UNC10101287D
MT0000002197	A:11	SS0000065425	10	mM	1	T4717	UNC10302834A
MT0000002197	B:11	SS0000065426	10	mM	1	T1961	UNC10302837A
MT0000002197	C:11	SS0000065427	10	mM	1	T1853	UNC10302838A
MT0000002197	D:11	SS0000065428	10	mM	1	T3621	UNC10244797A
MT0000002197	E:11	SS0000065429	10	mM	1	T6205	UNC10302839A
MT0000002197	F:11	SS0000065430	10	mM	1	T4468	UNC10302840A
MT0000002197	G:11	SS0000065431	10	mM	1	T8421	UNC10302842A
MT0000002197	H:11	SS0000065432	10	mM	1	T0506	UNC10100375A
MT0000002198	A:2	SS0000065433	10	mM	1	T6762	UNC10302843A
MT0000002198	B:2	SS0000065434	10	mM	1	T6171	UNC10302870A
MT0000002198	C:2	SS0000065435	10	mM	1	T2546	UNC10101002A
MT0000002198	D:2	SS0000065436	10	mM	1	T2487	UNC10245084A
MT0000002198	E:2	SS0000065437	10	mM	1	T6878	UNC10302871A
MT0000002198	F:2	SS0000065438	10	mM	1	T2677	UNC10223898A
MT0000002198	G:2	SS0000065439	10	mM	1	T2790	UNC10302873A
MT0000002198	H:2	SS0000065440	10	mM	1	T2514	UNC10302874A
MT0000002198	A:3	SS0000065441	10	mM	1	T2066	UNC10220373A
MT0000002198	B:3	SS0000065832	10	mM	1	KF-16-011	UNC10303167A
MT0000002198	C:3	SS0000065934	10	mM	1	NSC668394	UNC10303225A
